# Deciphering the transcriptomic insight during organogenesis in castor (*Ricinus communis* L.), jatropha (*Jatropha curcas* L.) and sunflower (*Helianthus annuus* L.)

**DOI:** 10.1101/679027

**Authors:** Sai Sudha Puvvala, Tarakeswari Muddanuru, Padmavathi AV Thangella, Kumar Aniel O, Navajeet Chakravartty, Saurabh Gupta, Vineeth Kodengil Vettath, Krishna Mohan Ananta Venkata Sri Katta, Sivarama Prasad Lekkala, Boney Kuriakose, Mulpuri Sujatha, Vijay Bhasker Reddy Lachagari

## Abstract

**Background:** Castor is a non-edible oilseed crop with a multitude of pharmaceutical and industrial uses. Profitable cultivation of the crop is hindered by various factors and one of the approaches for genetic improvement of the crop belonging to a monotypic genus is to exploit biotechnological tools. The major limitation for successful exploitation of biotechnological tools is the *in vitro* recalcitrance of castor tissues. Response of castor tissues to *in vitro* culture is poor which necessitated study on understanding the molecular basis of organogenesis in cultured tissues of castor, through *de novo* transcriptome analysis, by comparing with two other crops (jatropha and sunflower) with good regeneration ability.

**Results:** RNA-seq analysis was carried out with hypocotyl explants from castor, jatropha and cotyledons from sunflower cultured on MS media supplemented with different concentrations of hormones. Genes that showed strong differential expression analysis during dedifferentiation and organogenic differentiation stages of callus included components of auxin and cytokinin signaling, secondary metabolite synthesis, genes encoding transcription factors, receptor kinases and protein kinases. In castor, many genes involved in auxin biosynthesis and homeostasis like WAT1 (Wall associated thinness), vacuolar transporter genes, transcription factors like short root like protein were down-regulated while genes like DELLA were upregulated accounting for regeneration recalcitrance. Validation of 62 differentially expressed genes through qRT-PCR showed a consensus of 77.4% with the RNA-Seq analysis.

**Conclusion:** This study provides information on the set of genes involved in the process of organogenesis in three oilseed crops which forms a basis for understanding and improving the efficiency of plant regeneration and genetic transformation in castor.
