## Supplementary material for "Deciphering the transcriptomic insight during organogenesis in castor (*Ricinus communis* L.), jatropha (*Jatropha curcas* L.) and sunflower (*Helianthus annuus* L.)": Table S16

### Sheet: Sheet2
0.0469007
							Relative fold change values based on qRT-PCR analysis
	Gene	Log2FC value (RNA-Seq)	Primer sequence forward	Primer sequence reverse	Amplicon Size	Gene code	C0	C1	C2	C3	J0	J1	J2	J3	S0	S1	S2	S3
1	Reticuline oxidase precursor, putative	10.1728	CATGGAAGGGAGAGCAGAAG	CCATGACCTCCTGCAAGATT	121	CCU 1	1	93.054	42.22	177.294	1	1	1	1	1	1	1	1
2	Laccase, putative	9.55749	ATTGCTCCCAAAAGCAAATG	ACGTCCGTGACGTAAGGTTC	169	CCU2	1	191.341	390.722	948.826	1	1	1	1	1	1	1	1
3	PREDICTED: premnaspirodiene oxygenase-like [Jatropha curcas]	9.28617	CATTGCAAGTGGAAGCTCAA	TGGTGGATTGATGCTGAAAA	159	CCU3	1	3.34	0.807	0.064	1	1	1	1	1	1	1	1
4	Laccase, putative	9.14913	GAGAGTGGTGGAATGCCAAT	CATTTGCTTTTGGGAGCAAT	134	CCU 4	1	2.75108	2.05623	7.01285	1	0.643941	0.867539	0.91067	1	0.858565	0.742262	0.907519
5	Reticuline oxidase precursor	9.3078	CCCACCAATACCAACGGTAG	CCCACCAATACCAACGGTAG	120	CCU 5	NO AMPLIFICATION
6	Conserved hypothetical protein [Ricinus communis]	13.4715	ACCAGTTCCCAAGCCTTTCT	TGTGGGGTGGTTTCTTCTTC	146	CIU 1	1	11747	7231.1	1499.22	1	16.3362	32	69.07	1	1.30134	0.535887	0.166
7	14 kDa proline-rich protein DC2.15 precursor, putative	11.8865	CAGCAGCCTCAAGATCAACA	AAAATGCCCAAGAGATGCAC	137	CIU 2	1	32	1332.57	296.112	1	7.83536	176.069	213.783	1	3.34035	157.586	133.436
8	Polygalacturonase non-catalytic subunit AroGP2 precursor, putative	11.5641	ATTTTGCCTCGTCAAGTTGC	CCTATCGACTCGCAGTCCTC	140	CIU 3	1	20.966	1184.45	643.591	1	9.318	2.144	14.213	1	1	1	1
9	PREDICTED: thaumatin-like protein 1 [Ricinus communis]	11.5175	TTGCTGCACTAACGGACAAG	TGGATCATCCTGAGGGTAGC	100	CIU 4	1	202.251	93.7015	10.5561	1	0.271684	1.95884	3.68075	1	6.77396	10.7034	7.83536
10	Dehydration-responsive protein RD22 precursor, putative	11.3567	TTGGCAAGGTTTTGCCTATC	TGGAAAATCTTTGGCAGGTC	127	CIU 5	1	227.544	11.081	21.407	1	1	1	1	1	1	1	1
11	PREDICTED: non-specific lipid-transfer protein 1 [Ricinus communis]	-7.03794	GCGGTCAGCCGTAGTTTTAG	TTGTGTTATGCGTGGTCGTT	176	CCD 1	1	0.00063984	0.00085015	0.00070504	1	1	1	1	1	1	1	1
12	Catalase, putative	-6.08138	CGAAGGAAATCAGCACAGGT	CCGATTTTGCTGGAGGACTA	158	CCD2	1	2.567	0.148	0.274	1	1	1	1	1	0.126	0.42	0.342
13	Catalase, putative	-4.9801	ACTTCTCACGCTTGCCAGAT	GCATAGGGATGAGGAGGTCA	107	CCD3	1	1.945	0.637	0.395	1	1	1	1	1	1	1	1
14	PREDICTED: uncharacterized protein	-4.00263	GCTTGTTGTGAAGCACCGTA	GAGGCAAAGAACGAAGCAAC	159	CCD4	1	3.63	1.145	0.774	1	1	1	1	1	1	1	1
15	Hypothetical protein	-7.54668	GCAGGTCGATCCAAGTTTGT	AACAAGAGCTGGTGCAGGAT	168	CID 1	1	0.532	0.045	0.003	1	1	1	1	1	1	1	1
16	Hypothetical protein	-7.00099	CCATTTCGTTTCCAGGATGT	GAGCCAAGGTAGAGGGGTTC	138	CID 2	1	0.889	0.361	0.107	1	1	1	1	1	1	1	1
17	Stachyose synthase precursor, putative	-7.24582	ATGAAAAGGGAGCAAACGTG	TGATCTTGCCAACTCACTCG	143	CID 3	1	1.424	0.195	0.106	1	1	1	1	1	1	1	1
18	PREDICTED: non-specific lipid-transfer protein 1 [Ricinus communis]	-7.03794	GCGGTCAGCCGTAGTTTTAG	TTGTGTTATGCGTGGTCGTT	176	CID 4	1	0.00058877	0.00028833	0.00045558	1	1	1	1	1	1	1	1
19	PREDICTED: class I heat shock protein [Ricinus communis]	-6.96869	TCCAAAGGCTGAGGAGAAGA	CAGGGAACACAAATCAAGCA	139	CID 5	1	0.5	0.063	0.02	1	1	1	1	1	1	1	1
20	PREDICTED: heat shock 70 kDa protein cognate 1-like, partial [Eucalyptus grandis]	-3.60879	ATGATCAGGGGAACAGAACG	AAACGGTGTTGACTGGGTTC	111	JCD 1	1	1.157	2.445	1.133	1	0.502	0.847	0.92	1	7.516	19.835	3.811
21	Sucrose synthase [Ricinus communis]	-3.11118	TGTGCAGCCTGCTTTTTATG	TCCTGAAACACCATCCACAA	124	JCD 2	1	0.966	1.424	4.228	1	1.028	0.671	0.79	1	0.889	2.848	6.727
22	Sucrose synthase	-3.11118	TGTGCAGCCTGCTTTTTATG	TCCTGAAACACCATCCACAA	132	JCD 3	NO AMPLIFICATION
23	RecName: Full=Catalase isozyme 2	-2.29892	CCTCTGGGTCCAACTGTCAT	CCTCCCTCTCGGTATCACAA	132	JCD 4	1	1.34723	0.517632	0.329877	1	1.55833	6.72717	21.1121	1	1.01396	1.71713	0.329877
24	PREDICTED: LOW QUALITY PROTEIN: uncharacterized protein LOC104423746 [Eucalyptus grandis]	-3.42979	GGGCTTCTTGTGGAAAAACA	CTCCATTTTGTTCGGGAGAA	138	JCD 5	1	1	1	1	1	0.8857	0.8526	1.67	1	1	1	1
25	PREDICTED:Helianthus annuus non-specific lipid-transfer protein 1-like	-3.42979	TCCTGTTGCAGTCTGTGGAG	CTGACCGTAAGGCCATTTGT	144	JCD 6	1	1.76541	18.1261	90.5097	1	3.70635	1.23971	0.566442	1	1.18921	0.403321	4
26	Unnamed protein product [Vitis vinifera]	-2.91503	GTAGCTTGACGCTGGGAGTC	CTTACAAGGGCGAGGACAAG	157	JCD 7	1	1.30134	0.659754	1.46917	1	0.210224	0.68302	0.293209	1	19.5622	56.493	6.54322
27	PREDICTED: Jatropha curcas vacuolar cation/proton exchanger 3	-2.66343	CAAGTTCATGGCTGCTTCAA	TGCTTGTTTTCCAGCAGATG	132	JCD 8	1	1	1	1	1	0.066	0.041	0.143	1	1	1	1
28	Ricinus communis catalase isozyme 2	-2.29892	CCTCTGGGTCCAACTGTCAT	CCTCCCTCTCGGTATCACAA	132	JCD 9	NO AMPLIFICATION
29	PREDICTED: putative receptor-like protein kinase At3g47110 [Jatropha curcas]	5.70884	TTTTCTGTGCAAGCATCCTG	TGCCATTTGCAGAAGTTGAC	163	JCU 1	1	1	1	1	1	0.438	0.264	10.483	1	1	1	1
30	PREDICTED: receptor-like protein 12 [Jatropha curcas]	5.36283	TGCAGTCCGAAATGATTCTG	TTCCCCAAGAAGAGAGCTGA	107	JCU 2	1	1	1	1	1	2.928	2.657	5.205	1	1	1	1
31	PREDICTED: mitochondrial chaperone BCS1-like isoform X1 [Jatropha curcas]	4.70512	GCGGCTTCATACATTTGGTT	TATGCTTGCGCGATCAGTAG	159	JCU 3	1	1	1	1	1	24.251	21.112	8.634	1	1	1	1
32	Jatropha curcas putative receptor protein kinase ZmPK1	4.24766	CCATCCAAACAACAGTGCAG	GCGTAGGCTCATCTCTGTCC	162	JCU 4	1	1	1	1	1	2.868	4.438	9	1	1	1	1
33	PREDICTED: lignin-forming anionic peroxidase-like [Jatropha curcas]	4.16078	GAGCAGTTTTCTCGCCAGTC	TCTCTCGTTCGCCTTCACTT	100	JCU 5	1	1	1	1	1	0.927	8.398	3.706	1	1	1	1
34	Jatropha curcas putative receptor-like protein kinase At3g47110	4.16078	CCAAAGTCACCAACATGTGC	CAGCAATGATCAGCCAAGAA	177	JCU 6	1	1	1	1	1	3.605	4.272	11.794	1	1	1	1
35	PREDICTED: Jatropha curcas putative receptor protein kinase ZmPK1	4.85742	GAGCAAACACTTGCCATGAA	TGCTTCGCTTGATTTGTCTG	179	JCU 7	1	1	1	1	1	13.269	1.932	1.892	1	1	1	1
36	PREDICTED: Jatropha curcas cytochrome P450 71D10	4.32961	GGCAATGTCTGAAATGCTGA	AGCCTCAGGGTCTCCTTGAT	150	JCU 8	1	1	1	1	1	0.81	1.28	1.22	1	1	1	1
37	PREDICTED: Jatropha curcas cytokinin dehydrogenase 1-like	4.28798	CAAAGAAGGCTTGCAACACA	CTTCCCACTGAGAGCCAAAG	143	JCU 9	1	1	1	1	1	6.148	29.857	74.543	1	1	1	1
38	PREDICTED: receptor-like protein 12 [Jatropha curcas]	4.24766	GCCCTTACAGTTGTGCCAAT	AGAACCAACGCCTTGTCATC	195	JCU 10	1	1	1	1	1	4.056	2.129	8.056	1	1	1	1
39	PREDICTED: uncharacterized protein LOC105650858 [Jatropha curcas]	-5.78787	ACAGCCATTTTGCTTTGCTT	CCCATGCCCTGAAGATAGAA	165	JID 1	1	0.726986	1.31039	0.895025	1	537.455	749.612	1458.23	1	1.49485	1.91853	4.53154
40	Major latex protein, putative	-5.32048	AGCCTGAAGTCTCCCAATCA	TCATGGCCGATGACATTAAA	168	JID 2	1	6.02099	5.1337	2.41162	1	0.264	0.835	0.927	1	17.3878	8	4
41	Major allergen Pru ar, putative	-5.09868	AAGCATCAGGATTTGCCAAG	GAGGATCCATTTGCAAGAGC	144	JID 3	1	123.64	127.116	42.5179	1	1.659	10.1965	20.6776	1	0.946058	1.85318	1.86607
42	Jatropha curcas cytochrome P450 CYP82D47 (LOC105644930), mRNA	-5.04873	CTGTAAAGATGGGGCCGTAA	TTCTTTACCACCGGAAGTGG	125	JID 4	1	1	1	1	1	0.57	0.412	0.429	1	1	1	1
43	Gossypium arboreum uncharacterized LOC108479967, transcript variant X2	-4.90751	TGCCTGTTCTTGATGAATGC	GCCAAAATTTGTCCACATGA	188	JID 5	1	1	1	1	1	0.169576	0.784584	0.0148335	1	1	1	1
44	PREDICTED: probable disease resistance protein At1g12280 [Jatropha curcas]	10.1886	TGGTGGAGGGATCTTACCTG	CCATGCCATAAATTCCAACC	119	JIU 1	1	1	1	1	1	1.087	2.158	3.58	1	1	1	1
45	Jatropha curcas translation initiation factor IF-2	9.3703	ATGGCAAAAACAGCCTTTTC	GCATAGCATTTGCCACTTGA	148	JIU 2	NO AMPLIFICATION
46	PREDICTED: protein EXORDIUM-like 2 [Jatropha curcas	8.5089	TGACGTGACTGTGGATGGAT	AACCAGGGCACTGATTTGAC	132	JIU 3	1	1	1	1	1	1.905	2.849	6.453	1	1	1	1
47	Anas platyrhynchos uncharacterized	7.68068	ACAGCATGCAAAGTGACGAA	TCCACGTTGCAGTTTTTCAG	165	JIU 4	NO AMPLIFICATION
48	Jatropha curcas uncharacterized transcript variant	7.39032	ATTGGGGCACTAGCAAAATG	ATGTCGGTCGGGACTAGAGA	176	JIU 5	1	1	1	1	1	162.017	94.6808	165.421	1	1	1	1
49	Glycoside hydrolase catalytic	10.6962	CGCATCTACTATCGCGTCAA	TCAATGCACCATTGTTGGTT	158	SCU 1	NO AMPLIFICATION
50	Phenylalanine ammonia-lyase [Rudbeckia hirta]	9.70313	GCAAAAGCTTCGACAAGTCC	TAGGCAAAATGGCCTTCAAC	144	SCU 2	1	1	1	1	1	0.356	0.463	1	1	0.737	0.23	8.456
51	Calcium-binding EF-hand [Cynara cardunculus var. scolymus]	9.33025	CCATCACAACGCAAACAATC	GGGCAGCAACGATGAATAAT	123	SCU 3	1	1	1	1	1	1	1	1	1	3.053	6.32	19.293
52	Phenylalanine ammonia-lyase [Rudbeckia hirta]	9.84515	GCTGCAGCCTCTATTTGTCC	GAAGTGTTGTCCGCGATTTT	107	SCU 4	1	0.339151	0.115023	0.993092	1	0.673617	0.0703162	0.10083	1	0.386891	1.69349	4.08405
53	Aquaporin	9.50224	AGCTGTCACCTTTGGATTGG	ACGAAACTGAGGAGGAAGCA	114	SCU 5	1	16	27.0958	36.7583	1	6.02099	1.65864	1.04247	1	0.353553	0.80107	0.590496
54	Extracellular jacalin-like lectin [Helianthus annuus]	10.5257	GCAATTGACTTTCGTGACCA	GGTAGGCACCGTATCTTCCA	125	SIU 2	1	0.285191	5.50217	54.1917	1	0.598739	0.102949	0.0536603	1	2194.99	2759.13	57449.2
55	Chitin binding	10.2158	GCGGCCATTTATTTCTTCAA	CCACAGAAGCCATAGCCAAT	130	SIU 3	1	1	1	1	1	1	1	1	1	4.5	1.057	0.779
56	NADH	10.1887	CTCGAACACAATCCCGATCT	TTAACACCCAACCCGAGAAG	119	SIU 4	1	1.1095	1.14076	0.959264	1	2.11404	2.2815	4.9245	1	357.054	333.144	359.538
57	Bidirectional lipid transfer protein/seed	10.0457	AAGCCACACAAACACCATCA	ATCAACAAGGTCACCGAGGA	153	SIU 5	1	2.75108	8.75435	29.6508	1	0.82932	0.20166	0.192109	1	5.77572	4.85678	13.3614
58	Hypothetical protein	-14.9204	CCTCAACCCTATCAGGCTCA	GAACCCGATGATGAGGAAAG	143	SCD 2	1	1.15669	0.907519	0.289172	1	0.124137	2.15846	21.5557	1	17.2677	12.7286	0.08
59	Helianthus annuus jacalin-related lectin 34-like	-14.3796	TGATGAACATGGCAACCCTA	CCACCGGTTTTCTGAACAGT	132	SID 2	1	1	1	1	1	1	1	1	1	0.337	3.655	0.156
60	Tomato chlorosis virus isolate	-14.1665	TAACTCCGATGCCTTGGTTC	GTGTCACCACGAGTGGAATG	123	SID 3	NO AMPLIFICATION
61	WRKY transcription factor, putative	3.33464	GGCAAAACGCGATGAAAGCT	TTCTGTGGGAGGGGAGGAAA	123	WRKY	1	4.595	2.189	1.986	1	1	1	1	1	1	1	1
62	Auxin-responsive protein	4.28794	TGAGCTGTGTCTTGGATTGC	TTGGGAGGTGATTCTTGTCC	176	AUX 1	1	1	1	1	1	0.023	0.075	0.08	1	1	1	1
63	Auxin response factor	2.72703	GCTTAGGCGACATGCTGTTG	TTTGAAGCAAGTGCCTTCGC	149	AUX 2	1	1	1	1	1	1.51572	1.68179	3.5801	1	0.210224	0.0774817	0.366021
64	Gibberellin-regulated protein 1, putative	2.84995	TTGCTTTGGCTCAAGAGGAT	CATGCCTTTGGGCAATCTAT	133	GIB	NO AMPLIFICATION
65	Ethylene-responsive transcription factor, putative	6.06369	GGAGGTTTGCCATTGAAAGA	GCCGGAAAATCAAAAAGACA	119	ETH	NO AMPLIFICATION
66	IAA-amino acid hydrolase ILR1, putative (EC 3.5.1.32)	2.24714	TTCAAATTCGCACACACCAT	AGTCTACTGTCGCCGAGCAT	140	IAA	1	7.945	2.713	2.751	1	1	1	1	1	1	1	1
67	Repetitive proline-rich cell wall protein 2, putative	4.91368	ATGTCTTTGCACCACCATCA	CCTTAGGCTGGACATTGGAA	123	PRO	1	35.0174	290.018	96.3358	1	0.876606	0.441351	1.46409	1	1.04247	3.63008	2.54912
68	Phosphoethanolamine/phosphocholine phosphatase	5.1388	AATGGCTGGAGTTTTGGTTG	TTCCAAGGCATGGTAGGAAG	129	PHO	1	0.097	63.119	1.31	1	1	1	1	1	1	1	1
69	DELLA protein GAIP-B, putative	2.09616	AGGAGAACAATGGGTGTTGG	AGCTCCGTCCTCATCAGAAA	107	DELLA	1	5.816	4.141	17.03	1	1	1	1	1	1	1	1
70	BRASSINOSTEROID INSENSITIVE 1-associated receptor kinase 1, putative	1.80845	GAGGGATCAAAGCGTGCTCT	AATGCCATGAGCCACTCCAA	140	BRAE	NO AMPLIFICATION
71	r2r3-myb transcription factor, putative		CTGGTAGAACCGACAACGCT	TCGTTACCAGCAGAAGCAGT	154	R2R3	1	6.453	5.579	3.918	1	1	1	1	1	1	1	1
72	Protein WUSCHEL, putative [Ricinus communis]		GCCACAACAACAACATCGAC	AGGCCATTCCCATTTTCTCT	132	WUS	1	20.112	6.364	3.506	1	1	1	1	1	1	1	1
73	Actin		TGGCATCACACTTTCTACAA	GCCTGGATGGCGACATACAT	126	ACTIN
	Relative fold change of upregulated and downregulated genes through quantitative real time PCR in the tissues of castor (C0 represents 0 day, C1-7 days, C2-14 days, C3-21 days), jatropha (J0 represents 0 day, J1-7 days, J2-14 days, J3-21 days) and sunflower (S0 represents 0 day, S1-7 days, S2-14 days, S3-21 days) after inoculation
	Cells with relative fold change values highlighted in lavender color indicate deviation from the RNA-Seq analysis
